# Genome-wide synthetic-lethality screen of Bam complex associated genes in *Escherichia coli*

**DOI:** 10.1101/2023.07.05.547807

**Authors:** Jack A. Bryant, Kara A. Staunton, Hannah M. Doherty, Micheal B. Alao, Xuyu Ma, Joanna Morcinek-Orłowska, Emily C. A. Goodall, Jessica Gray, Mathew Milner, Luke Kidger, Charly D. Neilson, Jeffrey A. Cole, Felicity de Cogan, Timothy J. Knowles, Monika Glinkowska, Danesh Moradigaravand, Ian R. Henderson, Manuel Banzhaf

## Abstract

Biogenesis of the bacterial outer membrane is key to bacterial survival and antibiotic resistance. Central to this is the β-barrel assembly machine (Bam) complex and its associated chaperones, which are responsible for transport, folding and insertion of outer membrane proteins (OMPs). The *Escherichia coli* Bam complex is composed of two essential subunits, BamA and BamD, and three non-essential accessory lipoproteins, BamB, BamC and BamE. Optimal Bam function is further dependent on the non-essential periplasmic chaperones DegP, Skp and SurA. Despite intensive study, the specific function of these non-essential Bam-associated proteins is not fully understood. Here, we analysed Δ*bamB*, Δ*bamC*, Δ*bamE*, Δ*surA*, Δ*skp* and Δ*degP* knockout strains by phenotypic screening, conservation analysis and high-throughput genetics. We identify hundreds of synthetic-lethal interactions and reveal that Bam complex activity is impacted by changes in outer membrane lipid composition and that enterobacterial common antigen is essential in the absence of the chaperone SurA. We also show genes responsible for synthesis of peptidoglycan are synthetically-lethal with Bam accessory lipoprotein encoding genes. Together, our data indicates potential mechanisms for coordination of OMP biogenesis with other cellular growth processes such as LPS and peptidoglycan biogenesis.
