## Supplementary Table 2 for "Genome-wide synthetic-lethality screen of Bam complex associated genes in *Escherichia coli*"

### Sheet: KEGG_groups
Table S2
ID	Description	GeneRatio	BgRatio	pvalue	p.adjust	qvalue	geneID	Count	Significant	Y	GeneIDsReference	Gene
eco03030	DNA replication	45323	17/1735	0.0219794	0.0219794	0.161953	948787/948890	2	Significant	0.5	holC/holD	bamB
eco03430	Mismatch repair	45323	22/1735	0.0357967	0.0357967	0.197824	948787/948890	2	Significant	1	holC/holD	bamB
eco03440	Homologous recombination	45352	27/1735	0.00547405	0.00547405	0.121005	948426/948787/948890	3	Significant	1.5	priA/holC/holD	bamB
eco00970	Aminoacyl-tRNA biosynthesis	45413	111/1735	0.0156163	0.0156163	0.161953	947202/945257/949069/946492/946488	5	Significant	2	thrW/glnX/valW/serU/asnT	bamB
eco00250	Alanine, aspartate and glutamate metabolism	44958	33/1735	0.0376893	0.0376893	0.0140684	948241	1	Significant	0.5	glmS	bamE
eco00540	Lipopolysaccharide biosynthesis	44958	38/1735	0.0433367	0.0433367	0.0140684	949134	1	Significant	1	gmhA	bamE
eco00520	Amino sugar and nucleotide sugar metabolism	44958	47/1735	0.05346	0.05346	0.0140684	948241	1	Insignificant	1.5	glmS	bamE
eco01250	Biosynthesis of nucleotide sugars	44959	44/1735	0.000629	0.000629	0.000662	949134/948241	2	Significant	2	gmhA/glmS	bamE
eco00500	Starch and sucrose metabolism	43160	36/1735	0.00540729	0.00540729	0.0398432	945271/945730/946880	3	Significant	0.5	pgm/galU/crr	degP
eco00520	Amino sugar and nucleotide sugar metabolism	43191	47/1735	0.001096	0.001096	0.0107677	945271/945730/946880/948241	4	Significant	1	pgm/galU/crr/glmS	degP
eco00540	Lipopolysaccharide biosynthesis	43252	38/1735	1.13e-06	1.13e-06	1.66e-05	944879/949134/947548/948134/948135/948136	6	Significant	1.5	gmhB/gmhA/hldE/hldD/waaF/waaC	degP
eco01250	Biosynthesis of nucleotide sugars	43282	44/1735	1.07e-07	1.07e-07	3.15e-06	944879/949134/945271/945730/947548/948134/948241	7	Significant	2	gmhB/gmhA/pgm/galU/hldE/hldD/glmS	degP
eco01501	beta-Lactam resistance	30437	17/1735	0.000873	0.000873	0.0186765	945112/945810/945818/945108/947521	5	Significant	0.5	acrA/oppC/oppF/rnd/tolC	surA
eco00541	O-Antigen nucleotide sugar biosynthesis	30437	21/1735	0.00246554	0.00246554	0.0316627	944840/948977/948299/948298/948296	5	Significant	1	manA/wecC/rffH/wecD/wecE	surA
eco01503	Cationic antimicrobial peptide (CAMP) resistance	30468	36/1735	0.00613226	0.00613226	0.065626	945112/945666/945335/945873/945108/947521	6	Significant	1.5	acrA/ldtC/sapF/sapA/rnd/tolC	surA
eco00540	Lipopolysaccharide biosynthesis	30498	38/1735	0.00167895	0.00167895	0.0269516	944879/949134/945143/947548/948134/948135/948136	7	Significant	2	gmhB/gmhA/lpxM/hldE/hldD/waaF/waaC	surA
eco01250	Biosynthesis of nucleotide sugars	30651	44/1735	3.93e-07	3.93e-07	2.52e-05	944879/949134/945271/945664/944840/947548/948134/948241/948977/948299/948298/948296	12	Significant	2.5	gmhB/gmhA/pgm/nagK/manA/hldE/hldD/glmS/wecC/rffH/wecD/wecE	surA
eco02024	Quorum sensing	30651	64/1735	2.79e-05	2.79e-05	0.000896	945374/945810/945818/946007/945976/945903/946008/946002/946052/946070/945680/946229	12	Significant	3	yajC/oppC/oppF/ydcT/ydcU/ydcV/ydcZ/ddpD/ddpA/lsrR/lsrA/aroH	surA
