## Supplementary Table 3 for "Genome-wide synthetic-lethality screen of Bam complex associated genes in *Escherichia coli*"

### Sheet: Sheet1
Table S2
Name of strain	Description	Source
BW25113	Parent strain of the Keio collection.	Datsenko and Wanner (2000)
BW25113 ΔbamB	bamB gene deleted by recombination of the kanR cassette, which was removed, leaving a scar.	This study
BW25113 ΔbamC	bamC gene deleted by recombination of the kanR cassette, which was removed, leaving a scar.	This study
BW25113 ΔbamE	bamE gene deleted by recombination of the kanR cassette, which was removed, leaving a scar.	This study
BW25113 ΔsurA	surA gene deleted by recombination of the kanR cassette, which was removed, leaving a scar.	This study
BW25113 ΔdegP	degP gene deleted by recombination of the kanR cassette, which was removed, leaving a scar.	This study
BW25113 Δskp	skp gene deleted by recombination of the kanR cassette, which was removed, leaving a scar.	This study
BW25113 ΔwaaC::aph	waaC gene replaced by a kanR cassette.	This study
BW25113 ΔwaaF::aph	waaF gene replaced by a kanR cassette.	This study
BW25113 ΔwaaP::aph	waaP gene replaced by a kanR cassette.	This study
BW25113 ΔwaaG::aph	waaG gene replaced by a kanR cassette.	This study
BW25113 ΔwaaY::aph	waaY gene replaced by a kanR cassette.	This study
BW25113 ΔompT::aph	ompT gene replaced by a kanR cassette.	This study
BW25113 ΔdapF::aph	dapF gene replaced by a kanR cassette.	This study
BW25113 ΔbamBΔdapF::aph	bamB gene deleted by recombination of the kanR cassette, which was later removed. dapF gene replaced by a kanR cassette.	This study
BW25113 ΔbamCΔdapF::aph	bamC gene deleted by recombination of the kanR cassette, which was later removed. dapF gene replaced by a kanR cassette.	This study
BW25113 ΔbamEΔdapF::aph	bamE gene deleted by recombination of the kanR cassette, which was removed, leaving a scar. dapF gene replaced by a kanR cassette.	This study
BW25113 ΔwecA::aph	wecA gene replaced by a kanR cassette.	This study
BW25113 ΔwecD::aph	wecD gene replaced by a kanR cassette.	This study
BW25113 ΔwecF::aph	wecF gene replaced by a kanR cassette.	This study
BW25113 ΔwzzE::aph	wzzE gene replaced by a kanR cassette.	This study
BW25113 ΔwzxE::aph	wzxE gene replaced by a kanR cassette.	This study
BW25113 ΔrcsFΔlppΔpgsAΔsurA	rcsF, lpp, pgsA and surA genes were sequentially replaced by a kanR cassette, which were later removed.	This study
BW25113 ΔrcsFΔlppΔpgsA	rcsF, lpp and pgsA genes were sequentially replaced by a kanR cassette, which were later removed. surA gene replaced by a kanR cassette.	This study
BW25113 ΔdiaA::aph	diaA gene replaced by a kanR cassette.	This study
BW25113 ΔbamBΔdiaA::aph	diaA gene replaced by a kanR cassette in the BW25113 ΔbamB strain.	This study
LC-E18	dCas9 expressing strain	Cui et al., (2018)
LC-E18 ΔbamB	LC-E18 parent strain in which the bamB::aph allele was transduced in by using the Keio library strain as a donor. The kanR cassette was subsequently removed by use of the pCP20 plasmid and confirmed by PCR and sequencing	This study

### Sheet: Sheet2
Primer used in this study
Name	Primer sequence	Description
bamB_check forward	GCGCGTAGTGCATGGGAAGC	To verify if the bamB gene is absent/present.
bamB_check reverse	CAACGCACGCTATATTCGCG	To verify if the bamB gene is absent/present.
bamC_check forward	GGTCTTGTGGCGACCGATAC	To verify if the bamC gene is absent/present.
bamC_check reverse	CCTTATCCGAACTACGTCCG	To verify if the bamC gene is absent/present.
bamE_check forward	GCTTCACGGTCAGAGTAAAC	To verify if the bamE gene is absent/present.
bamE_check reverse	GAGCTTCGCAGGCAACGAGC	To verify if the bamE gene is absent/present.
degP_check forward	GGAACTTCAGGCTATAAAAC	To verify if the degP gene is absent/present.
degP_check reverse	GAAGATGTATGGAGTTGTGG	To verify if the degP gene is absent/present.
surA_check forward	GCGGTATATGACAACGCAATC	To verify if the surA gene is absent/present.
surA_check reverse	CGGAGGGTGAGCGGCAAAC	To verify if the surA gene is absent/present.
skp_check forward	GGAATGTAGTGGTAGTGTAG	To verify if the skp gene is absent/present.
skp_check reverse	CCGGTGATGACGATATCGCC	To verify if the skp gene is absent/present.
gmhA_KanR forward	TACTTGTAGGAGGTCTGACC	Used in the construction of the ΔgmhA::aph strain and to verify if the gmhA gene is absent/present.
gmhA_KanR reverse	CAATTCGCACATGGGTAACC	Used in the construction of the ΔgmhA::aph strain and to verify if the gmhA gene is absent/present.
gmhB_KanR forward	ATAAGCGTACTCTTACCCGC	Used in the construction of the ΔgmhB::aph strain and to verify if the gmhB gene is absent/present.
gmhB_KanR reverse	GTTAAAGAGCAGTTGCGACG	Used in the construction of the ΔgmhB::aph strain and to verify if the gmhB gene is absent/present.
hldE_KanR forward	GCAATTAGCATCCTTGCACC	Used in the construction of the ΔhldE::aph strain and to verify if the hldE gene is absent/present.
hldE_KanR reverse	GAGGCATAGGAATAGCTTCG	Used in the construction of the ΔhldE::aph strain and to verify if the hldE gene is absent/present.
waaD_KanR forward	GCAATTAGCATCCTTGCACC	Used in the construction of the ΔwaaD::aph strain and to verify if the waaD gene is absent/present.
waaD_KanR reverse	GAGGCATAGGAATAGCTTCG	Used in the construction of the ΔwaaD::aph strain and to verify if the waaD gene is absent/present.
waaC_KanR forward	GTGATCCGTTTGATTACCGG	Used in the construction of the ΔwaaC::aph strain and to verify if the waaC gene is absent/present.
waaC_KanR reverse	GTAAGTAGCACGAAATGGCG	Used in the construction of the ΔwaaC::aph strain and to verify if the waaC gene is absent/present.
waaF_KanR forward	GGCTTATCACAAGAAAGGCC	Used in the construction of the ΔwaaF::aph strain and to verify if the waaF gene is absent/present.
waaF_KanR reverse	TTGCCACAGGAATAACTCGC	Used in the construction of the ΔwaaF::aph strain and to verify if the waaF gene is absent/present.
waaP_KanR forward	GGGTACGCGCATTATATTGC	Used in the construction of the ΔwaaP::aph strain and to verify if the waaP gene is absent/present.
waaP_KanR reverse	CAGCCATGCATTATCCATC	Used in the construction of the ΔwaaP::aph strain and to verify if the waaP gene is absent/present.
waaG_KanR forward	ATTTGGTGCAACGGATCACG	Used in the construction of the ΔwaaG::aph strain and to verify if the waaG gene is absent/present.
waaG_KanR reverse	TCACTCAGGCGATGAATAGC	Used in the construction of the ΔwaaG::aph strain and to verify if the waaG gene is absent/present.
waaY_KanR forward	CTAAACCGTGGCACAAATGG	Used in the construction of the ΔwaaY::aph strain and to verify if the waaY gene is absent/present.
waaY_KanR reverse	GGTATAACGACTTCTCTGGC	Used in the construction of the ΔwaaY::aph strain and to verify if the waaY gene is absent/present.
wecA_check forward	CTATCGACTACAACCGTTCTG	To verify if the wecA gene is absent/present.
wecA_check reverse	GATCAAATGGTGAATATGCTG	To verify if the wecA gene is absent/present.
wecD_check forward	CTCCATCAACCAGATGTACC	To verify if the wecD gene is absent/present.
wecD_check reverse	CTCCATCAACCAGATGTACC	To verify if the wecD gene is absent/present.
wecF_check forward	GGTGAGCAGTATTTCCGATG	To verify if the wecF gene is absent/present.
wecF_check reverse	CACGCCGGAGACTTCACTG	To verify if the wecF gene is absent/present.
wzzE_check forward	TTGTGCTGATTACCCTTGCC	To verify if the wzzE gene is absent/present.
wzzE_check reverse	GCAGTGACGCAAACTTTAGC	To verify if the wzzE gene is absent/present.
wzxE_check forward	CTCCAGCTATTTGATGTCCGATC	To verify if the wzxE gene is absent/present.
wzxE_check reverse	CACTGGAAAGCTCATACAGGTC	To verify if the wzxE gene is absent/present.
ompT_check forward	ACATAGTAATTGAGGATAAACCTCATGC	To verify if the ompT gene is absent/present.
ompT_check reverse	AGCCCAGAAATGTGGCTATAACAG	To verify if the ompT gene is absent/present.
dapF_check forward	GAAAGGTCCGCTCTATTTCC	To verify if the dapF gene is absent/present.
dapF_check reverse	GAACATGAATATGATTACGTGC	To verify if the dapF gene is absent/present.
TKK_Forward	ACCTGCAGGCATGCAAGCTTCAGG	Forward primer for amplification of the kanamycin transposon junction.
TKK_Reverse	GACTGGAGTTCAGACGTGTGCTCTTCCGATC	Reverse primer for amplification of the kanamycin transposon junction.
TKK_inline index_6.1.	AATGATACGGCGACCACCGAGATCTACACTCTTTCCCTACACGACGCTCTTCCGATCTCGTACGAGCTTCAGGGTTGA GATGTGTA	Inline barcode.
TKK_inline index_6.3	AATGATACGGCGACCACCGAGATCTACACTCTTTCCCTACACGACGCTCTTCCGATCTTACGTAAGCTTCAGGGTTGA GATGTGTA	Inline barcode.
TKK_inline index_7.2	AATGATACGGCGACCACCGAGATCTACACTCTTTCCCTACACGACGCTCTTCCGATCTGCTAGCTAGCTTCAGGGTTG AGATGTGTA	Inline barcode.
TKK_inline index_7.4	AATGATACGGCGACCACCGAGATCTACACTCTTTCCCTACACGACGCTCTTCCGATCTTAGCTAGAGCTTCAGGGTTG AGATGTGTA	Inline barcode.
TKK_inline index_8.2	AATGATACGGCGACCACCGAGATCTACACTCTTTCCCTACACGACGCTCTTCCGATCTGCATGCATAGCTTCAGGGTT GAGATGTGTA	Inline barcode.
TKK_inline index_8.3	AATGATACGGCGACCACCGAGATCTACACTCTTTCCCTACACGACGCTCTTCCGATCTCATGCATGAGCTTCAGGGTT GAGATGTGTA	Inline barcode.
TKK_inline index_8.4	AATGATACGGCGACCACCGAGATCTACACTCTTTCCCTACACGACGCTCTTCCGATCTATGCATGCAGCTTCAGGGTTGAGATGTGTA	Inline barcode.
TKK_inline index_9.2	AATGATACGGCGACCACCGAGATCTACACTCTTTCCCTACACGACGCTCTTCCGATCTATCGATCGAAGCTTCAGGGT TGAGATGTGTA	Inline barcode.
TKK_inline index_9.3	AATGATACGGCGACCACCGAGATCTACACTCTTTCCCTACACGACGCTCTTCCGATCTTCGATCGATAGCTTCAGGGT TGAGATGTGTA	Inline barcode.
TKK_inline index_9.4	AATGATACGGCGACCACCGAGATCTACACTCTTTCCCTACACGACGCTCTTCCGATCTCGATCGATCAGCTTCAGGGT TGAGATGTGTA	Inline barcode.
TKK_Illumnia index_1	CAAGCAGAAGACGGCATACGAGATCGTGATGTGACTGGAGTTCAGACGTGTGCTCTTCCGATC	Illumnia barcode.
TKK_Illumnia index_2	CAAGCAGAAGACGGCATACGAGATACATCGGTGACTGGAGTTCAGACGTGTGCTCTTCCGATC	Illumnia barcode.
TKK_Illumnia index_3	CAAGCAGAAGACGGCATACGAGATGCCTAAGTGACTGGAGTTCAGACGTGTGCTCTTCCGATC	Illumnia barcode.
TKK_Illumnia index_4	CAAGCAGAAGACGGCATACGAGATTGGTCAGTGACTGGAGTTCAGACGTGTGCTCTTCCGATC	Illumnia barcode.
TKK_Illumnia index_5	CAAGCAGAAGACGGCATACGAGATCACTGTGTGACTGGAGTTCAGACGTGTGCTCTTCCGATC	Illumnia barcode.
TKK_Illumnia index_6	CAAGCAGAAGACGGCATACGAGATATTGGCGTGACTGGAGTTCAGACGTGTGCTCTTCCGATC	Illumnia barcode.
TKK_Illumnia index_7	CAAGCAGAAGACGGCATACGAGATGATCTGGTGACTGGAGTTCAGACGTGTGCTCTTCCGATC	Illumnia barcode.
TKK_Illumnia index_8	CAAGCAGAAGACGGCATACGAGATTCAAGTGTGACTGGAGTTCAGACGTGTGCTCTTCCGATC	Illumnia barcode.
TKK_Illumnia index_9	CAAGCAGAAGACGGCATACGAGATCTGATCGTGACTGGAGTTCAGACGTGTGCTCTTCCGATC	Illumnia barcode.
TKK_Illumnia index_10	CAAGCAGAAGACGGCATACGAGATAAGCTAGTGACTGGAGTTCAGACGTGTGCTCTTCCGATC	Illumnia barcode.
TKK_Illumnia index_11	CAAGCAGAAGACGGCATACGAGATGTAGCCGTGACTGGAGTTCAGACGTGTGCTCTTCCGATC	Illumnia barcode.
TKK_Illumnia index_12	CAAGCAGAAGACGGCATACGAGATTACAAGGTGACTGGAGTTCAGACGTGTGCTCTTCCGATC	Illumnia barcode.
