## Supplementary data file 4 for "Genome-wide synthetic-lethality screen of Bam complex associated genes in *Escherichia coli*"

### Sheet: Figure 4C raw data
		Run 1		Run 2		Run 3		Run4					Run 1		Run 2		Run 3
	Content	Raw Data (350-15/400-20 1)	Raw Data (350-15/470-20 2)	Raw Data (350-15/400-20 1)	Raw Data (350-15/470-20 2)	Raw Data (350-15/400-20 1)	Raw Data (350-15/470-20 2)	Raw Data (350-15/400-20 1)	Raw Data (350-15/470-20 2)			Content	Raw Data (350-15/400-20 1)	Raw Data (350-15/470-20 2)	Raw Data (350-15/400-20 1)	Raw Data (350-15/470-20 2)	Raw Data (350-15/400-20 1)	Raw Data (350-15/470-20 2)
	WT	20212	5736	13118	4496	12827	5251	20212	5736			WT	12818	7826	11512	4162	19990	7030
	WT	20946	6030	13202	5039	13007	5373	20946	6030			WT	12741	7853	11506	4231	20454	7125
	WT	20685	6052	14374	5348	12915	5413	20685	6052			WT	13175	7937	11644	4279	20302	7254
	WT unlabelled	1381	2048	1330	2168	1338	2128	1381	2048			WT unlabelled	1181	3664	1408	2063	1485	2146
	WT unlabelled	1327	2098	1326	2137	1342	2082	1327	2098			WT unlabelled	1167	3720	1313	1978	1415	2162
	WT unlabelled	1371	2080	1317	2053	1293	2094	1371	2080			WT unlabelled	1131	3579	1329	1986	1446	2094
	gmhA	62827	33660	65621	39108	44043	29236	62827	33660			waaC	35104	37615	49465	29560	78303	33396
	gmhA	52836	25474	61493	38342	50171	33772	52836	25474			waaC	37134	39481	51074	30051	78291	33509
	gmhA	49453	24963	59904	38371	44264	29604	49453	24963			waaC	37021	38092	49101	29280	70006	33286
	gmhA UNLABELLED	1058	1937	1171	1604	1130	1617	1058	1937			waaC UNLABELLED	1710	2836	1102	1601	1211	1737
	gmhA UNLABELLED	1110	1956	1187	1674	1228	1757	1110	1956			waaC UNLABELLED	1616	2773	1041	1642	1179	1657
	gmhA UNLABELLED	1093	2006	1134	1709	1146	1811	1093	2006			waaC UNLABELLED	1580	2931	1039	1597	1201	1713
	gmhB	57838	28608	59400	34261	53498	29071	57838	28608			waaF	28915	28672	39518	22449	56611	24053
	gmhB	58450	28872	59722	35433	48138	29313	58450	28872			waaF	29441	28717	38849	22190	56986	25144
	gmhB	57544	28801	61717	35044	49119	29692	57544	28801			waaF	29548	28336	38357	21605	50794	23872
	gmhB unlabelled	1118	1331	1191	1432	1348	1421	1118	1331			waaF unlabelled	969	3257	1127	2126	1116	1835
	gmhB unlabelled	1055	1415	1145	1430	1337	1466	1055	1415			waaF unlabelled	994	3090	1104	2145	1110	1853
	gmhB unlabelled	1104	1390	1208	1313	1298	1425	1104	1390			waaF unlabelled	1054	3119	1118	2178	1146	1880
	gmhC	65465	31009	66549	44701	57079	42496	65465	31009			waaP	14876	7508	29755	13803	29615	10661
	gmhC	65155	31268	66993	44200	56611	41346	65155	31268			waaP	15437	7831	30275	14877	31259	11091
	gmhC	65819	31141	69059	45118	58694	42861	65819	31141			waaP	15880	8175	30168	14047	30120	10853
	gmhC unlabelled	1140	1953	1209	1612	1270	1644	1140	1953			waaP unlabelled	1189	2979	1152	1939	1278	2082
	gmhC unlabelled	1148	1852	1190	1520	1227	1686	1148	1852			waaP unlabelled	1126	2958	1127	1923	1257	2090
	gmhC unlabelled	1110	1880	1165	1613	1243	1678	1110	1880			waaP unlabelled	1150	3038	1112	1938	1319	2050
	gmhD	1061	1733	52438	35619	56058	44547	1061	1733			waaG	20871	12975	32827	15854	45026	23059
	gmhD	1057	1666	52294	36047	57371	46820	1057	1666			waaG	21128	13542	32489	15259	44558	23250
	gmhD	1042	1691	44708	29317	57882	44137	1042	1691			waaG	20856	12950	31321	15277	41054	21350
	gmhD UNLABELLED	61546	35840	1084	1469	1201	1557	61546	35840			waaG UNLABELLED	1057	3044	1098	2015	1272	1978
	gmhD UNLABELLED	63257	37058	1122	1623	1225	1626	63257	37058			waaG UNLABELLED	1077	2982	1104	1961	1254	2128
	gmhD UNLABELLED	61049	36440	1188	1428	1237	1682	61049	36440			waaG UNLABELLED	957	2862	1118	2012	1221	1961
												waaY	10380	8093	10627	4226	16490	6509
												waaY	10963	8110	10241	3962	16530	6522
												waaY	10710	8191	10789	4348	15934	6506
												waaY unlabelled	1207	3914	1321	2226	1131	1911
												waaY unlabelled	1223	3803	1288	2237	1170	2008
												waaY unlabelled	1171	3786	1293	2187	1155	1921

### Sheet: Figure 4D raw data
		1 h		sd
	WT	27567.3	1	0	1
		42368.7	1
	WT	30027.7	1
	WaaC	11810.3	0.428418	0.0750853	0.353375
	waaC	10625.7	0.250791
	waaC	11438	0.380915
	waaF	13935	0.50549	0.0521963	0.504178
	waaF	24041.7	0.56744
	waaF	13200.3	0.439606
	waaP	15756.3	0.571558	0.0378111	0.559806
	waaP	25383.3	0.599106
	waaP	15276.7	0.508753
	waaG	11473.7	0.416205	0.0884945	0.535431
	waaG	26607.3	0.627996
	waaG	16878.3	0.562093
	waaY	29931.7	1.08577	0.105398	0.972131
	waaY	42320	0.998851
	waaY	24976.3	0.831777
	ompT	5112.67	0.185461	0.0173305	0.170368
	ompT	6190	0.146099
	ompT	5391.33	0.179546
		1 h
	WT	26581.7	1	0	1
	WT	30293.3	1
	WT	37121.7	1
	gmhA	11334	0.426384	0.0291944	0.385797
	gmhA	11271	0.372062
	gmhA	13324.7	0.358946
	gmhB	13867.7	0.5217	0.027472	0.489297
	gmhB	14894	0.491659
	gmhB	16873	0.454532
	hldE	11473.7	0.431638	0.0189295	0.407655
	hldE	12298	0.405964
	hldE	14305.3	0.385363
	waaD	9754	0.366945	0.0246476	0.391861
	waaD	12887.7	0.425429
	waaD	14225.3	0.383208
	ompT	5382	0.20247	0.0240149	0.176936
	ompT	5560.67	0.183561
	ompT	5374.33	0.144776
								1 h
							WT	31332.2
							ΔgmhA	11976.6
							ΔgmhB	15211.6
							ΔgmhC	12692.3
							ΔgmhD	12289
							ΔompT	5439
